# Composition and acquisition of the microbiome in solitary, ground-nesting alkali bees

**DOI:** 10.1101/2020.11.23.395194

**Authors:** Karen M. Kapheim, Makenna M. Johnson, Maggi Jolley

## Abstract

Increasing evidence suggests the microbiome plays an important role in bee ecology and health. However, the relationship between bees and their bacterial symbionts has only been explored in a handful of species. We characterized the microbiome across the life cycle of solitary, ground-nesting alkali bees (Nomia melanderi). We find that feeding status is a major determinant of microbiome composition. The microbiome of feeding larvae was similar to that of pollen provisions, but the microbiome of post-feeding larvae (pre-pupae) was similar to that of the brood cell walls and newly-emerged females. Feeding larvae and pollen provisions had the lowest beta diversity, suggesting the composition of larval diet is highly uniform. Comparisons between lab-reared, newly-emerged, and nesting adult females suggest that the hindgut bacterial community is largely shaped by the external environment. However, we also identified taxa that are likely acquired in the nest or which increase or decrease in relative abundance with age. Although Lactobacillus micheneri was highly prevalent in pollen provisions, it was only detected in one lab-reared female, suggesting it is primarily acquired from environmental sources. These results provide the foundation for future research on metagenomic function and development of probiotics for these native pollinators.
