## Supplementary material for "Composition and acquisition of the microbiome in solitary, ground-nesting alkali bees": Table S2

fig5_label	OTU	sample_type	mean	sd	N	min	max
7	1297a76ce7463372a1e6a5daa176e55d	cell wall	0	0	12	0	0
7	1297a76ce7463372a1e6a5daa176e55d	lab-reared female	0	0	6	0	0
7	1297a76ce7463372a1e6a5daa176e55d	nesting female	13	36.76955262	8	0	104
7	1297a76ce7463372a1e6a5daa176e55d	newly emerged female	0	0	7	0	0
7	1297a76ce7463372a1e6a5daa176e55d	pollen ball	0	0	14	0	0
7	1297a76ce7463372a1e6a5daa176e55d	pre-pupa	0	0	7	0	0
7	1297a76ce7463372a1e6a5daa176e55d	small larva	513	1357.270423	7	0	3591
2	2433b5a69aedce6e63a6921c3f4eefb2	cell wall	0	0	12	0	0
2	2433b5a69aedce6e63a6921c3f4eefb2	lab-reared female	0	0	6	0	0
2	2433b5a69aedce6e63a6921c3f4eefb2	nesting female	0	0	8	0	0
2	2433b5a69aedce6e63a6921c3f4eefb2	newly emerged female	0	0	7	0	0
2	2433b5a69aedce6e63a6921c3f4eefb2	pollen ball	0	0	14	0	0
2	2433b5a69aedce6e63a6921c3f4eefb2	pre-pupa	122	210.4249668	7	0	478
2	2433b5a69aedce6e63a6921c3f4eefb2	small larva	0	0	7	0	0
10	46d86dad70df3874085d7bc8ac0acf3c	cell wall	0	0	12	0	0
10	46d86dad70df3874085d7bc8ac0acf3c	lab-reared female	0	0	6	0	0
10	46d86dad70df3874085d7bc8ac0acf3c	nesting female	1.75	4.949747468	8	0	14
10	46d86dad70df3874085d7bc8ac0acf3c	newly emerged female	0	0	7	0	0
10	46d86dad70df3874085d7bc8ac0acf3c	pollen ball	24.42857143	91.40334473	14	0	342
10	46d86dad70df3874085d7bc8ac0acf3c	pre-pupa	0	0	7	0	0
10	46d86dad70df3874085d7bc8ac0acf3c	small larva	80.85714286	175.6420874	7	0	471
3	55aeda7437ac9cfd9400c95059516e8b	cell wall	0	0	12	0	0
3	55aeda7437ac9cfd9400c95059516e8b	lab-reared female	0	0	6	0	0
3	55aeda7437ac9cfd9400c95059516e8b	nesting female	0	0	8	0	0
3	55aeda7437ac9cfd9400c95059516e8b	newly emerged female	0	0	7	0	0
3	55aeda7437ac9cfd9400c95059516e8b	pollen ball	0	0	14	0	0
3	55aeda7437ac9cfd9400c95059516e8b	pre-pupa	0	0	7	0	0
3	55aeda7437ac9cfd9400c95059516e8b	small larva	102.8571429	186.2081529	7	0	467
1	6fb300f439107c0d7c58e93863fd0888	cell wall	0	0	12	0	0
1	6fb300f439107c0d7c58e93863fd0888	lab-reared female	0	0	6	0	0
1	6fb300f439107c0d7c58e93863fd0888	nesting female	21.625	61.16473657	8	0	173
1	6fb300f439107c0d7c58e93863fd0888	newly emerged female	0	0	7	0	0
1	6fb300f439107c0d7c58e93863fd0888	pollen ball	0	0	14	0	0
1	6fb300f439107c0d7c58e93863fd0888	pre-pupa	0	0	7	0	0
1	6fb300f439107c0d7c58e93863fd0888	small larva	61.85714286	163.6586168	7	0	433
5	791da8044a51d4b2a9348bd4be30da4c	cell wall	0	0	12	0	0
5	791da8044a51d4b2a9348bd4be30da4c	lab-reared female	0	0	6	0	0
5	791da8044a51d4b2a9348bd4be30da4c	nesting female	3694	6853.851639	8	0	15592
5	791da8044a51d4b2a9348bd4be30da4c	newly emerged female	0	0	7	0	0
5	791da8044a51d4b2a9348bd4be30da4c	pollen ball	2206.5	6990.018364	14	0	26442
5	791da8044a51d4b2a9348bd4be30da4c	pre-pupa	24.71428571	65.38785383	7	0	173
5	791da8044a51d4b2a9348bd4be30da4c	small larva	14.28571429	37.7964473	7	0	100
4	82e21b1ccdb617199811209f9dd6a6c7	cell wall	0	0	12	0	0
4	82e21b1ccdb617199811209f9dd6a6c7	lab-reared female	0	0	6	0	0
4	82e21b1ccdb617199811209f9dd6a6c7	nesting female	0	0	8	0	0
4	82e21b1ccdb617199811209f9dd6a6c7	newly emerged female	0	0	7	0	0
4	82e21b1ccdb617199811209f9dd6a6c7	pollen ball	17.21428571	64.4099593	14	0	241
4	82e21b1ccdb617199811209f9dd6a6c7	pre-pupa	0	0	7	0	0
4	82e21b1ccdb617199811209f9dd6a6c7	small larva	45.14285714	119.4367735	7	0	316
9	b8929c5cf4cd639e22587075d33d8e13	cell wall	0	0	12	0	0
9	b8929c5cf4cd639e22587075d33d8e13	lab-reared female	0	0	6	0	0
9	b8929c5cf4cd639e22587075d33d8e13	nesting female	0	0	8	0	0
9	b8929c5cf4cd639e22587075d33d8e13	newly emerged female	302	799.0168959	7	0	2114
9	b8929c5cf4cd639e22587075d33d8e13	pollen ball	87.64285714	327.9295438	14	0	1227
9	b8929c5cf4cd639e22587075d33d8e13	pre-pupa	0	0	7	0	0
9	b8929c5cf4cd639e22587075d33d8e13	small larva	0	0	7	0	0
8	cd1e10bc6b95fd6a15e91d2e8d188b3e	cell wall	0	0	12	0	0
8	cd1e10bc6b95fd6a15e91d2e8d188b3e	lab-reared female	625.3333333	1531.747586	6	0	3752
8	cd1e10bc6b95fd6a15e91d2e8d188b3e	nesting female	9863.5	21367.85855	8	0	62498
8	cd1e10bc6b95fd6a15e91d2e8d188b3e	newly emerged female	2668.142857	4641.168403	7	0	10865
8	cd1e10bc6b95fd6a15e91d2e8d188b3e	pollen ball	16466.5	26575.73775	14	1414	100299
8	cd1e10bc6b95fd6a15e91d2e8d188b3e	pre-pupa	16586.85714	29119.17623	7	0	69735
8	cd1e10bc6b95fd6a15e91d2e8d188b3e	small larva	48563	31748.8502	7	0	85262
6	d5d2b4bade10d00327b7b236dc884cb0	cell wall	0	0	12	0	0
6	d5d2b4bade10d00327b7b236dc884cb0	lab-reared female	0	0	6	0	0
6	d5d2b4bade10d00327b7b236dc884cb0	nesting female	41.875	118.4403858	8	0	335
6	d5d2b4bade10d00327b7b236dc884cb0	newly emerged female	60.28571429	159.5010076	7	0	422
6	d5d2b4bade10d00327b7b236dc884cb0	pollen ball	0	0	14	0	0
6	d5d2b4bade10d00327b7b236dc884cb0	pre-pupa	0	0	7	0	0
6	d5d2b4bade10d00327b7b236dc884cb0	small larva	0	0	7	0	0
