## Supplementary material for "Composition and acquisition of the microbiome in solitary, ground-nesting alkali bees": Table S1

Table S1. Taxa with significantly differential abundance among adult females.
Contrast	ASV	baseMean	log2FoldChange	lfcSE	stat	pvalue	BH-adjusted pvalue	Kingdom	Phylum	Class	Order	Family	Genus	Species
newly-emerged vs nesting	3d5baff45729bf2214074c2e9f77ad10	5571.991071	29.29581474	3.577439236	8.189046076	2.63E-16	3.35E-13	D_0__Bacteria	D_1__Proteobacteria	D_2__Gammaproteobacteria	D_3__Pseudomonadales	D_4__Moraxellaceae	D_5__Acinetobacter	NA
newly-emerged vs nesting	791da8044a51d4b2a9348bd4be30da4c	5454.392472	-35.24673044	4.858210668	-7.255084814	4.01E-13	2.55E-10	D_0__Bacteria	D_1__Firmicutes	D_2__Bacilli	D_3__Lactobacillales	D_4__Lactobacillaceae	D_5__Lactobacillus	D_6__Lactobacillus micheneri
newly-emerged vs nesting	ff9d93d7b7e46787568f2d241caeaf3b	11282.22749	23.56042316	3.557532198	6.62268726	3.53E-11	1.50E-08	D_0__Bacteria	D_1__Proteobacteria	D_2__Gammaproteobacteria	D_3__Pseudomonadales	D_4__Pseudomonadaceae	D_5__Pseudomonas	NA
newly-emerged vs nesting	a7da93a9744a7863292bcf97d47b6a10	2.608262457	-32.95017148	6.662055559	-4.945946666	7.58E-07	0.000241153	D_0__Bacteria	D_1__Actinobacteria	D_2__Actinobacteria	D_3__Micrococcales	D_4__Intrasporangiaceae	NA	NA
newly-emerged vs nesting	6376ea6dab7d0fde3cd66f53b57e1484	7.681070572	-28.84148441	6.673008296	-4.322111278	1.55E-05	0.00393467	D_0__Bacteria	D_1__Proteobacteria	D_2__Gammaproteobacteria	D_3__Pseudomonadales	D_4__Pseudomonadaceae	D_5__Pseudomonas	NA
newly-emerged vs nesting	76f3df5cf5d1d296eccca8285c9df30b	188.5898532	23.08828794	6.268243819	3.683374261	0.000230167	0.048833732	D_0__Bacteria	D_1__Proteobacteria	D_2__Alphaproteobacteria	D_3__Rhodobacterales	D_4__Rhodobacteraceae	D_5__Paracoccus	NA
lab-reared vs nesting	1b38a76e014d6e20219ec6bd30d2d355	793.7442339	-33.76760456	3.457816224	-9.765586827	1.58E-22	2.01E-19	D_0__Bacteria	D_1__Proteobacteria	D_2__Gammaproteobacteria	D_3__Enterobacteriales	D_4__Enterobacteriaceae	NA	NA
lab-reared vs nesting	fb5c2aa7e7a97d1ba29b2c9405cb6a41	574.6661905	-34.91826754	3.629037788	-9.621907949	6.46E-22	4.11E-19	D_0__Bacteria	D_1__Proteobacteria	D_2__Gammaproteobacteria	D_3__Enterobacteriales	D_4__Enterobacteriaceae	NA	NA
lab-reared vs nesting	791da8044a51d4b2a9348bd4be30da4c	5454.392472	-37.46149726	4.496435465	-8.33137661	7.99E-17	3.39E-14	D_0__Bacteria	D_1__Firmicutes	D_2__Bacilli	D_3__Lactobacillales	D_4__Lactobacillaceae	D_5__Lactobacillus	D_6__Lactobacillus micheneri
lab-reared vs nesting	6376ea6dab7d0fde3cd66f53b57e1484	7.681070572	-26.37369124	6.175595738	-4.270631104	1.95E-05	0.006203348	D_0__Bacteria	D_1__Proteobacteria	D_2__Gammaproteobacteria	D_3__Pseudomonadales	D_4__Pseudomonadaceae	D_5__Pseudomonas	NA
lab-reared vs nesting	d5d2b4bade10d00327b7b236dc884cb0	3.931044236	-25.50010701	6.180405918	-4.125959905	3.69E-05	0.009399618	D_0__Bacteria	D_1__Firmicutes	D_2__Bacilli	D_3__Lactobacillales	D_4__Lactobacillaceae	D_5__Lactobacillus	D_6__Lactobacillus micheneri
lab-reared vs nesting	c29163aabbda748205e2de10fa963053	2.427235498	25.21534359	6.176842629	4.082238306	4.46E-05	0.009463487	D_0__Bacteria	D_1__Chloroflexi	D_2__Chloroflexia	D_3__Thermomicrobiales	D_4__JG30-KF-CM45	D_5__uncultured bacterium	D_6__uncultured bacterium
newly-emerged vs lab-reared	1b38a76e014d6e20219ec6bd30d2d355	793.7442339	32.82796483	3.946476069	8.318298213	8.92E-17	1.14E-13	D_0__Bacteria	D_1__Proteobacteria	D_2__Gammaproteobacteria	D_3__Enterobacteriales	D_4__Enterobacteriaceae	NA	NA
newly-emerged vs lab-reared	3d5baff45729bf2214074c2e9f77ad10	5571.991071	30.05037171	3.79283059	7.922940663	2.32E-15	1.48E-12	D_0__Bacteria	D_1__Proteobacteria	D_2__Gammaproteobacteria	D_3__Pseudomonadales	D_4__Moraxellaceae	D_5__Acinetobacter	NA
newly-emerged vs lab-reared	fb5c2aa7e7a97d1ba29b2c9405cb6a41	574.6661905	31.34221106	4.143181336	7.564769321	3.89E-14	1.65E-11	D_0__Bacteria	D_1__Proteobacteria	D_2__Gammaproteobacteria	D_3__Enterobacteriales	D_4__Enterobacteriaceae	NA	NA
newly-emerged vs lab-reared	ff9d93d7b7e46787568f2d241caeaf3b	11282.22749	23.56042316	3.771330093	6.247245025	4.18E-10	1.33E-07	D_0__Bacteria	D_1__Proteobacteria	D_2__Gammaproteobacteria	D_3__Pseudomonadales	D_4__Pseudomonadaceae	D_5__Pseudomonas	NA
newly-emerged vs lab-reared	a7da93a9744a7863292bcf97d47b6a10	2.608262457	-36.83634019	7.045069707	-5.228669371	1.71E-07	4.35E-05	D_0__Bacteria	D_1__Actinobacteria	D_2__Actinobacteria	D_3__Micrococcales	D_4__Intrasporangiaceae	NA	NA
newly-emerged vs lab-reared	c29163aabbda748205e2de10fa963053	2.427235498	-28.37328525	7.062881087	-4.017239552	5.89E-05	0.012493192	D_0__Bacteria	D_1__Chloroflexi	D_2__Chloroflexia	D_3__Thermomicrobiales	D_4__JG30-KF-CM45	D_5__uncultured bacterium	D_6__uncultured bacterium
newly-emerged vs lab-reared	00edded7d59b8c7d186a4ff742e123d2	25.30191652	26.22649182	7.064502199	3.712433103	0.000205276	0.037330966	D_0__Bacteria	D_1__Actinobacteria	D_2__Actinobacteria	D_3__Corynebacteriales	D_4__Mycobacteriaceae	D_5__Hoyosella	D_6__Hoyosella sp. LNNU 331112
